# Vole genomics links determinate and indeterminate growth of teeth

**DOI:** 10.1101/2023.12.18.572015

**Authors:** Zachary T. Calamari, Andrew Song, Emily Cohen, Muspika Akter, Rishi Das Roy, Outi Hallikas, Mona M. Christensen, Pengyang Li, Pauline Marangoni, Jukka Jernvall, Ophir D. Klein

## Abstract

Continuously growing teeth are an important innovation in mammalian evolution, yet genetic regulation of continuous growth by stem cells remains incompletely understood. Dental stem cells responsible for tooth crown growth are lost at the onset of tooth root formation. Genetic signaling that initiates this loss is difficult to study with the ever-growing incisor and rooted molars of mice, the most common mammalian dental model species, because signals for root formation overlap with signals that pattern tooth size and shape (i.e., cusp patterns). Different species of voles (Cricetidae, Rodentia, Glires) have evolved rooted and unrooted molars that have similar size and shape, providing alternative models for studying roots. We assembled a *de novo* genome of *Myodes glareolus*, a vole with high-crowned, rooted molars, and performed genomic and transcriptomic analyses in a broad phylogenetic context of Glires (rodents and lagomorphs) to assess differential selection and evolution in tooth forming genes. We identified 15 dental genes with changing synteny relationships and six dental genes undergoing positive selection across Glires, two of which were undergoing positive selection in species with unrooted molars, *Dspp* and *Aqp1*. Decreased expression of both genes in prairie voles with unrooted molars compared to bank voles supports the presence of positive selection and may underlie differences in root formation. Bulk transcriptomics analyses of embryonic molar development in bank voles also demonstrated conserved patterns of dental gene expression compared to mice, with species-specific variation likely related to developmental timing and morphological differences between mouse and vole molars. Our results support ongoing evolution of dental genes across Glires, revealing the complex evolutionary background of convergent evolution for ever-growing molars.
