## Additional file 1: Dental gene results for "Vole genomics links determinate and indeterminate growth of teeth"

### Sheet: DentalHOGInfoJoined_11Sep2023
Gene	Orthogroup	Hierarchical orthogroup (HOG)	Mus gene	Mus transcript	Myodes transcript	# seqs in HOG	% unrooted in HOG	Synteny network (all species)	Synteny network (unrooted species)	# seqs in SynNet	% seqs in SynNet	% unrooted in SynNet	Site Positive Selection	Branch-Site Positive Selection	Keystone category
Acvr2a	OG0007273	N1.HOG0010223	ENSMUSG00000052155	ENSMUST00000063886	Mglareolus_00003724	23	1	8838	8838	22	0.956522	1	–	–	progression
Acvr2b	OG0010495	N1.HOG0013460	ENSMUSG00000061393	ENSMUST00000165044	Mglareolus_00013896	22	0.857143	5970	5970	22	1	0.857143	–	–	double
Ahr	OG0003390	N1.HOG0006244	ENSMUSG00000019256	ENSMUST00000116436	Mglareolus_00017115	24	1	3914	3914	23	0.958333	1	–	–	dispensable
Alcam	OG0008117	N1.HOG0011070	ENSMUSG00000022636	ENSMUST00000023312	Mglareolus_00006862	23	1	12530	12530	20	0.869565	1	–	–	dispensable
Alpl	OG0007983	N1.HOG0010936	ENSMUSG00000028766	ENSMUST00000030551	Mglareolus_00035382	23	1	3810	3810	23	1	1	–	–	tissue
Ambn	OG0007708	N1.HOG0010661	ENSMUSG00000029288	ENSMUST00000198265	Mglareolus_00003974	23	1	7785	7785	22	0.956522	1	–	–	tissue
Amelx	OG0009449	N1.HOG0012411	ENSMUSG00000031354	ENSMUST00000066112	Mglareolus_00033799	22	0.714286	14933, 17793	14933, 17793	19	0.863636	0.714286	–	–	tissue
Amtn	OG0012151	N1.HOG0015120	ENSMUSG00000029282	ENSMUST00000073363	–	22	0.857143	14026	14026	19	0.863636	0.714286	–	–	tissue
Apc	OG0007330	N1.HOG0010283	ENSMUSG00000005871	ENSMUST00000079362	Mglareolus_00003506	23	1	3839	3839	23	1	1	–	–	shape
Aqp1	OG0003804	N1.HOG0006700	ENSMUSG00000004655	ENSMUST00000004774	Mglareolus_00011822	23	1	2971	2971	23	1	1	Yes	Yes	dispensable
Aqp3	OG0007355	N1.HOG0010308	ENSMUSG00000028435	ENSMUST00000055327	Mglareolus_00020381	23	1	4986	4986	11	0.478261	0.428571	–	–	dispensable
Aqp4	OG0005969	N1.HOG0008916	ENSMUSG00000024411	ENSMUST00000238946	Mglareolus_00007345	23	1	10887	10887	21	0.913043	0.857143	–	–	dispensable
Aqp5	OG0011602	N1.HOG0014567	ENSMUSG00000044217	ENSMUST00000169082	Mglareolus_00035730	22	0.857143	–	–	–	–	–	–	–	dispensable
Aqp9	OG0009167	N1.HOG0012124	ENSMUSG00000032204	ENSMUST00000060917	Mglareolus_00002154	23	1	3211	3211	23	1	1	–	–	dispensable
Axin2	OG0011169	N1.HOG0014134	ENSMUSG00000000142	ENSMUST00000052915	Mglareolus_00009775	22	1	4623	4623	22	1	1	–	–	dispensable
Barx1	OG0011129	N1.HOG0014094	ENSMUSG00000021381	ENSMUST00000021813	Mglareolus_00028305	22	1	12098	12098	21	0.954545	1	–	–	shape
Bcan	OG0001469	N1.HOG0004010	ENSMUSG00000004892	ENSMUST00000090971	Mglareolus_00032788, Mglareolus_00006372, Mglareolus_00006370	34	1	87, 424	87, 424	31	0.911765	1	–*	–	dispensable
Bcl11b	OG0013735	N1.HOG0016704	ENSMUSG00000048251	ENSMUST00000066060	Mglareolus_00013441	21	0.714286	9907	9907	21	1	0.714286	–	–	shape
Bglap1/Bglap2/Bglap3	OG0002455	N1.HOG0005209	ENSMUSG00000074483	ENSMUST00000107543, ENSMUST00000076048, ENSMUST00000098956	–	27	1	10793	10793	21	0.777778	0.857143	–	–	dispensable
Bmi1	OG0002552	N1.HOG0005313	ENSMUSG00000026739	ENSMUST00000028071	Mglareolus_00007080	26	0.857143	516	516	22	0.846154	0.857143	–	–	tissue
Bmp2	OG0015109	N1.HOG0018106	ENSMUSG00000027358	ENSMUST00000028836	Mglareolus_00023958	19	0.714286	14568	14568	18	0.947368	0.714286	–	–	shape
Bmp3	OG0013195	N1.HOG0016164	ENSMUSG00000029335	ENSMUST00000200388	Mglareolus_00004125	21	1	11970	11970	21	1	1	–	–	dispensable
Bmp4	OG0005909	N1.HOG0008856	ENSMUSG00000021835	ENSMUST00000074077	Mglareolus_00026429	23	1	3326	3326	23	1	1	–	–	progression
Bmp5	OG0000993	N1.HOG0003194	ENSMUSG00000032179	ENSMUST00000012281	–	22	1	6610	6610	22	1	1	–	–	dispensable
Bmp6	OG0009716	N1.HOG0012681	ENSMUSG00000039004	ENSMUST00000171970	–	22	1	7464	7464	22	1	1	–	–	dispensable
Bmp7	OG0000993	N1.HOG0003193	ENSMUSG00000008999	ENSMUST00000009143	–	21	0.857143	6855	6855	21	1	0.857143	–	–	shape
Bmpr1a	OG0003299	N1.HOG0006150	ENSMUSG00000021796	ENSMUST00000049005	Mglareolus_00016430	25	1	5479, 2739	5479	24	0.96	1	–	–	progression
Btrc	OG0009111	N1.HOG0012068	ENSMUSG00000025217	ENSMUST00000065601	Mglareolus_00018543	23	1	252	252	23	1	1	–	–	dispensable
Cdh3	OG0006007	N1.HOG0008954	ENSMUSG00000061048	ENSMUST00000080797	Mglareolus_00043058	23	1	748	748	21	0.913043	0.857143	–	–	dispensable
Cdkn1a	OG0008523	N1.HOG0011480	ENSMUSG00000023067	ENSMUST00000119901	Mglareolus_00014463	23	1	3449	3449	23	1	1	–	–	dispensable
Cdkn2a	OG0016845	N1.HOG0019878	ENSMUSG00000044303	ENSMUST00000107131	–	10	0.142857	15954	15954	10	1	0.142857	–	–	dispensable
Chuk	OG0003893	N1.HOG0006791	ENSMUSG00000025199	ENSMUST00000026217	Mglareolus_00018593	24	1	2038	2038	23	0.958333	1	–	–	shape
Clu	OG0006950	N1.HOG0009900	ENSMUSG00000022037	ENSMUST00000022616	Mglareolus_00011178	23	1	4950	4950	23	1	1	–	–	dispensable
Col1a1	OG0010763	N1.HOG0013728	ENSMUSG00000001506	ENSMUST00000001547	Mglareolus_00042400	22	0.857143	341	341	21	0.954545	0.857143	–	–	dispensable
Col4a1	OG0000071	N1.HOG0000660	ENSMUSG00000031502	ENSMUST00000033898	Mglareolus_00032740	22	0.857143	11004	11004	8	0.363636	0.142857	Yes	–	dispensable
Csf1	OG0010420	N1.HOG0013385	ENSMUSG00000014599	ENSMUST00000014743	Mglareolus_00027763	22	0.857143	9314	9314	22	1	0.857143	–	–	no eruption
Cspg4	OG0008281	N1.HOG0011234	ENSMUSG00000032911	ENSMUST00000035661	Mglareolus_00038461	23	1	3238	3238	23	1	1	–	–	dispensable
Cspg5	OG0010327	N1.HOG0013292	ENSMUSG00000032482	ENSMUST00000197850	Mglareolus_00042232	22	0.857143	10630	10630	21	0.954545	0.857143	–	–	dispensable
Ctnna1	OG0000600	N1.HOG0002396	ENSMUSG00000037815	ENSMUST00000042345	Mglareolus_00030121	26	1	394	394	24	0.923077	1	–	–	progression
Ctnnb1	OG0005446	N1.HOG0008390	ENSMUSG00000006932	ENSMUST00000007130	Mglareolus_00013858	22	0.857143	4488	4488	22	1	0.857143	–	–	progression
Cyp26c1	OG0005437	N1.HOG0008379	ENSMUSG00000062432	ENSMUST00000073391	Mglareolus_00019305	23	1	8842	8842	17	0.73913	0.714286	–	–	dispensable
Dab1	OG0004649	N1.HOG0007572	ENSMUSG00000028519	ENSMUST00000106830	Mglareolus_00004209	24	1	1448	1448	23	0.958333	1	–*	–	dispensable
Dcn	OG0008697	N1.HOG0011654	ENSMUSG00000019929	ENSMUST00000105287	Mglareolus_00008932	23	1	706	706	23	1	1	–	–	dispensable
Dicer1	OG0006914	N1.HOG0009864	ENSMUSG00000041415	ENSMUST00000041987	Mglareolus_00013481	23	1	11863	11863	21	0.913043	0.857143	–	–	progression
Dlx1	OG0012189	N1.HOG0015158	ENSMUSG00000041911	ENSMUST00000037119	Mglareolus_00002487	22	0.857143	9702	9702	16	0.727273	0.428571	–	–	double
Dlx2	OG0013728	N1.HOG0016697	ENSMUSG00000023391	ENSMUST00000024159	Mglareolus_00002488	21	0.714286	9702	9702	6	0.285714	0.428571	–	–	double
Dlx3	OG0013640	N1.HOG0016609	ENSMUSG00000001510	ENSMUST00000092768	Mglareolus_00040763	21	0.714286	185, 19658	185	20	0.952381	0.714286	–	–	double
Dlx4	OG0014478	N1.HOG0017462	ENSMUSG00000020871	ENSMUST00000021241	Mglareolus_00040764	20	0.714286	185, 15502	185, 15502	19	0.95	0.714286	–	–	double
Dlx5	OG0012041	N1.HOG0015009	ENSMUSG00000029755	ENSMUST00000052609	Mglareolus_00012575	22	0.857143	19658, 185	19658, 185	9	0.409091	0.571429	–	–	double
Dlx6	OG0008934	N1.HOG0011891	ENSMUSG00000029754	ENSMUST00000160937	Mglareolus_00012574	23	1	185, 15502, 17753	185, 15502	21	0.913043	0.714286	–	–	double
Dmp1	OG0005718	N1.HOG0008662	ENSMUSG00000029307	ENSMUST00000066708	Mglareolus_00014029	23	1	2933	2933	23	1	1	–	–	tissue
Dspp	OG0015436	N1.HOG0018439	ENSMUSG00000053268	ENSMUST00000112771	Mglareolus_00014030	18	0.428571	14591	14591	18	1	0.428571	Yes	Yes	tissue
Dst	OG0000756	N1.HOG0002708	ENSMUSG00000026131	ENSMUST00000183034	Mglareolus_00017083, Mglareolus_00017086	26	1	846	846	25	0.961538	1	–*	–	dispensable
Edar	OG0009523	N1.HOG0012486	ENSMUSG00000003227	ENSMUST00000003312	Mglareolus_00023931	22	0.857143	11327	11327	20	0.909091	0.857143	–	–	shape
Edaradd	OG0010832	N1.HOG0013797	ENSMUSG00000095105	ENSMUST00000179308	Mglareolus_00008268	22	0.857143	11095	11095	21	0.954545	0.857143	–	–	shape
Egf	OG0009884	N1.HOG0012849	ENSMUSG00000028017	ENSMUST00000029653	Mglareolus_00015403	22	1	11029	11029	21	0.954545	1	–*	–	dispensable
Egr1	OG0008260	N1.HOG0011213	ENSMUSG00000038418	ENSMUST00000064795	Mglareolus_00003538	23	1	1919	1919	23	1	1	–	–	dispensable
Enam	OG0012317	N1.HOG0015286	ENSMUSG00000029286	ENSMUST00000199104	Mglareolus_00003975	22	0.857143	10177	10177	21	0.954545	0.857143	–	–	tissue
Epha7	OG0008012	N1.HOG0010965	ENSMUSG00000028289	ENSMUST00000029964	Mglareolus_00025431	23	1	14480	14480	18	0.782609	1	–	–	dispensable
Evc	OG0011383	N1.HOG0014348	ENSMUSG00000029122	ENSMUST00000031005	Mglareolus_00028536	22	0.857143	13268	13268	20	0.909091	0.714286	–	–	shape
Evc2	OG0012940	N1.HOG0015909	ENSMUSG00000050248	ENSMUST00000056365	Mglareolus_00028537	21	0.857143	13025	13025	20	0.952381	0.714286	–	–	tissue
Fam20a	OG0007559	N1.HOG0010512	ENSMUSG00000020614	ENSMUST00000155559	Mglareolus_00009750	23	1	4511	4511	23	1	1	–	–	tissue
Fam20c	OG0008947	N1.HOG0011904	ENSMUSG00000025854	ENSMUST00000026972	Mglareolus_00026125	22	0.857143	11281	11281	20	0.909091	0.714286	–	–	tissue
Fbln1	OG0005414	N1.HOG0008356	ENSMUSG00000006369	ENSMUST00000057410	Mglareolus_00031318	23	1	8389	8389	22	0.956522	0.857143	–	–	dispensable
Fbln2	OG0013335	N1.HOG0016304	ENSMUSG00000064080	ENSMUST00000041544	Mglareolus_00035107	21	0.857143	12639	12639	20	0.952381	0.714286	–	–	dispensable
Fgf10	OG0009320	N1.HOG0012281	ENSMUSG00000021732	ENSMUST00000022246	Mglareolus_00012056, Mglareolus_00012055	23	0.857143	11050	11050	21	0.913043	0.857143	–*	–	shape
Fgf2	OG0013126	N1.HOG0016095	ENSMUSG00000037225	ENSMUST00000138563	Mglareolus_00025402	21	0.857143	10467	10467	21	1	0.857143	–	–	dispensable
Fgf20	OG0000917	N1.HOG0003045	ENSMUSG00000031603	ENSMUST00000034014	Mglareolus_00013079	22	0.857143	6089	6089	22	1	0.857143	Yes	–	shape
Fgf3	OG0012624	N1.HOG0015593	ENSMUSG00000031074	ENSMUST00000105898	Mglareolus_00017065	21	0.714286	12012	12012	20	0.952381	0.714286	–	–	shape
Fgf7	OG0009767	N1.HOG0012732	ENSMUSG00000027208	ENSMUST00000064794	Mglareolus_00015278	22	0.857143	6896	6896	22	1	0.857143	–	–	dispensable
Fgfr1	OG0006079	N1.HOG0009026	ENSMUSG00000031565	ENSMUST00000179592	Mglareolus_00003819	23	1	275	275	23	1	1	–	–	tissue
Fgfr2	OG0004804	N1.HOG0007732	ENSMUSG00000030849	ENSMUST00000122054	Mglareolus_00018338, Mglareolus_00018339	24	1	275	275	23	0.958333	1	–*	–	progression
Fgfr4	OG0008957	N1.HOG0011914	ENSMUSG00000005320	ENSMUST00000005452	Mglareolus_00034309	23	1	1938	1938	23	1	1	–	–	dispensable
Fos	OG0007731	N1.HOG0010684	ENSMUSG00000021250	ENSMUST00000021674	Mglareolus_00011470	23	1	96	96	23	1	1	–	–	no eruption
Foxi3	OG0015599	N1.HOG0018603	ENSMUSG00000055874	ENSMUST00000163089	Mglareolus_00034374	18	0.428571	15032	15032	16	0.888889	0.285714	–	–	shape
Frzb	OG0010852	N1.HOG0013817	ENSMUSG00000027004	ENSMUST00000028389	–	22	1	7686	7686	22	1	1	–	–	dispensable
Fst	OG0003919	N1.HOG0006817	ENSMUSG00000021765	ENSMUST00000022287	Mglareolus_00012083	24	1	5922	5922	22	0.916667	1	–	–	shape
Fus	OG0001731	N1.HOG0004359	ENSMUSG00000030795	ENSMUST00000106251	Mglareolus_00018288	31	1	4718	4718	23	0.741935	1	–	–	dispensable
Fzd6	OG0010305	N1.HOG0013270	ENSMUSG00000022297	ENSMUST00000179165	Mglareolus_00011384	22	0.857143	6893	6893	22	1	0.857143	–	–	dispensable
Gas1	OG0016301	N1.HOG0019321	ENSMUSG00000052957	ENSMUST00000223933	Mglareolus_00018396	14	0.285714	15649	15649	12	0.857143	0.142857	–	–	shape
Gdnf	OG0007403	N1.HOG0010356	ENSMUSG00000022144	ENSMUST00000022744	Mglareolus_00020354	23	1	1760	1760	23	1	1	–	–	tissue
Gli1	OG0008613	N1.HOG0011570	ENSMUSG00000025407	ENSMUST00000026474	Mglareolus_00017626	23	1	4573	4573	23	1	1	–	–	dispensable
Gli2	OG0000787	N1.HOG0002773	ENSMUSG00000048402	ENSMUST00000062483	Mglareolus_00006815	23	1	2828	2828	23	1	1	–	–	double
Gli3	OG0000787	N1.HOG0002774	ENSMUSG00000021318	ENSMUST00000110510	Mglareolus_00006817, Mglareolus_00008315	23	0.857143	11468	11468	21	0.913043	0.857143	–*	–	double
Gpc1	OG0010637	N1.HOG0013602	ENSMUSG00000034220	ENSMUST00000045970	Mglareolus_00027031	22	0.857143	10777	10777	21	0.954545	0.857143	–	–	dispensable
Gpc2	OG0002934	N1.HOG0005752	ENSMUSG00000029510	ENSMUST00000161827, ENSMUST00000159067	Mglareolus_00040531	26	0.857143	1047	1047	26	1	0.857143	–*	–	dispensable
Grem2	OG0011325	N1.HOG0014290	ENSMUSG00000050069	ENSMUST00000055294	Mglareolus_00034841	22	0.857143	12583	12583	20	0.909091	0.714286	–	–	tissue
Hes5	OG0014158	N1.HOG0017137	ENSMUSG00000048001	ENSMUST00000049621	Mglareolus_00013351	19	0.571429	14054	14054	19	1	0.571429	–	–	dispensable
Hhip	OG0004264	N1.HOG0007170	ENSMUSG00000064325	ENSMUST00000079038	Mglareolus_00034583, Mglareolus_00034584	24	1	6020	6020	22	0.916667	1	–*	–	dispensable
Inhba	OG0011596	N1.HOG0014561	ENSMUSG00000041324	ENSMUST00000042603	Mglareolus_00008320	22	0.857143	11832	11832	21	0.954545	0.857143	–	–	progression
Irf6	OG0006932	N1.HOG0009882	ENSMUSG00000026638	ENSMUST00000076521	Mglareolus_00002652	23	1	4002	4002	23	1	1	–	–	dispensable
Irx2	OG0013518	N1.HOG0016487	ENSMUSG00000001504	ENSMUST00000074372	Mglareolus_00017335	21	0.714286	687, 17197	687, 17197	12	0.571429	0.428571	–	–	dispensable
Irx3	OG0014747	N1.HOG0017735	ENSMUSG00000031734	ENSMUST00000093312	Mglareolus_00022115	20	0.571429	3604	3604	13	0.65	0.428571	–	–	dispensable
Irx4	OG0014059	N1.HOG0017035	ENSMUSG00000021604	ENSMUST00000176684	Mglareolus_00017333	21	0.714286	687	687	15	0.714286	0.571429	–	–	dispensable
Irx6	OG0011787	N1.HOG0014754	ENSMUSG00000031738	ENSMUST00000034185	Mglareolus_00031992	22	0.857143	3604	3604	8	0.363636	0.142857	–	–	dispensable
Itgb5	OG0013135	N1.HOG0016104	ENSMUSG00000022817	ENSMUST00000069345	–	21	1	6369	6369	21	1	1	–	–	dispensable
Jag2	OG0010115	N1.HOG0013080	ENSMUSG00000002799	ENSMUST00000075827	Mglareolus_00039030	22	0.857143	8573	8573	22	1	0.857143	–	–	shape
Klk4	OG0004114	N1.HOG0007015	ENSMUSG00000006948	ENSMUST00000007161	Mglareolus_00028216	22	0.857143	137, 32, 147	137	20	0.909091	0.714286	–	–	tissue
Lama2	OG0008853	N1.HOG0011810	ENSMUSG00000019899	ENSMUST00000092639	Mglareolus_00000516	23	1	528	528	21	0.913043	1	–	–	dispensable
Lama3	OG0001946	N1.HOG0004629	ENSMUSG00000024421	ENSMUST00000092070	Mglareolus_00007376	29	1	255	255	28	0.965517	1	–*	–	tissue
Lama4	OG0010561	N1.HOG0013526	ENSMUSG00000019846	ENSMUST00000019992	Mglareolus_00000393	22	1	11889	11889	21	0.954545	0.857143	–	–	dispensable
Lef1	OG0006068	N1.HOG0009015	ENSMUSG00000027985	ENSMUST00000029611	Mglareolus_00030051	23	1	4651	4651	22	0.956522	1	–	–	progression
Lfng	OG0005641	N1.HOG0008585	ENSMUSG00000029570	ENSMUST00000031555	Mglareolus_00026195	23	0.857143	6370	6370	22	0.956522	0.714286	–	–	dispensable
Lhx6	OG0004131	N1.HOG0007032	ENSMUSG00000026890	ENSMUST00000112960	Mglareolus_00036313	24	1	270	270	23	0.958333	1	–*	–	double
Lhx8	OG0009136	N1.HOG0012093	ENSMUSG00000096225	ENSMUST00000177846	Mglareolus_00013951	23	1	3619	3619	23	1	1	–	–	double
Lnpep	OG0004711	N1.HOG0007637	ENSMUSG00000023845	ENSMUST00000041047	Mglareolus_00026904	24	1	777	777	16	0.666667	0.714286	–	–	dispensable
Lrp4	OG0011046	N1.HOG0014011	ENSMUSG00000027253	ENSMUST00000028689	Mglareolus_00006108	22	0.857143	7300	7300	22	1	0.857143	–	–	shape
Lrrn3	OG0011498	N1.HOG0014463	ENSMUSG00000036295	ENSMUST00000043884	–	22	1	13661	13661	19	0.863636	0.857143	–	–	dispensable
Mdk	OG0013479	N1.HOG0016448	ENSMUSG00000027239	ENSMUST00000028672	Mglareolus_00006138	21	0.571429	13476	13476	20	0.952381	0.571429	–	–	dispensable
Mfng	OG0006828	N1.HOG0009778	ENSMUSG00000018169	ENSMUST00000018313	Mglareolus_00041873	23	1	5938	5938	22	0.956522	1	–	–	dispensable
Mme	OG0004165	N1.HOG0007066	ENSMUSG00000027820	ENSMUST00000194150	Mglareolus_00021093	24	1	8906	8906	22	0.916667	1	–	–	dispensable
Mmp13	OG0003457	N1.HOG0006311	ENSMUSG00000050578	ENSMUST00000015394	Mglareolus_00017272, Mglareolus_00017273	25	1	84, 637	84, 637	16	0.64	0.714286	–	–	dispensable
Mmp14	OG0013299	N1.HOG0016268	ENSMUSG00000000957	ENSMUST00000089688	Mglareolus_00038784	21	0.714286	10486	10486	21	1	0.714286	–	–	tissue
Mmp20	OG0007418	N1.HOG0010371	ENSMUSG00000018620	ENSMUST00000034487	Mglareolus_00017264	23	1	84, 16809	84	10	0.434783	0.428571	–	–	tissue
Mmp3	OG0001151	N1.HOG0003505	ENSMUSG00000043613	ENSMUST00000034497	Mglareolus_00017268	20	1	84, 637	84	12	0.6	0.571429	–	–	dispensable
Mmp9	OG0005639	N1.HOG0008583	ENSMUSG00000017737	ENSMUST00000017881	Mglareolus_00007255	23	1	4712	4712	23	1	1	–	–	dispensable
Msx1	OG0014482	N1.HOG0017466	ENSMUSG00000048450	ENSMUST00000063116	Mglareolus_00028545	20	0.571429	570	570	20	1	0.571429	–	–	progression
Msx2	OG0012463	N1.HOG0015432	ENSMUSG00000021469	ENSMUST00000021922	Mglareolus_00021398	22	0.857143	11060	11060	21	0.954545	0.857143	–	–	shape
Myb	OG0002942	N1.HOG0005760	ENSMUSG00000019982	ENSMUST00000188495	Mglareolus_00000570	26	1	291	291	23	0.884615	1	–*	–	dispensable
Ndrg1	OG0013334	N1.HOG0016303	ENSMUSG00000005125	ENSMUST00000005256	–	21	0.857143	11734	11734	20	0.952381	0.857143	–	–	dispensable
Nectin1	OG0008126	N1.HOG0011079	ENSMUSG00000032012	ENSMUST00000034510	Mglareolus_00015131	23	1	5104	5104	23	1	1	–	–	tissue
Nog	OG0012237	N1.HOG0015206	ENSMUSG00000048616	ENSMUST00000061728	Mglareolus_00009894	22	0.857143	8040	8040	22	1	0.857143	–	–	dispensable
Notch3	OG0007333	N1.HOG0010286	ENSMUSG00000038146	ENSMUST00000087723	Mglareolus_00019979	23	1	2002	2002	23	1	1	–	–	dispensable
Nrp2	OG0000680	N1.HOG0002555	ENSMUSG00000025969	ENSMUST00000114157	Mglareolus_00023466	23	1	3597	3597	23	1	1	–*	–	dispensable
Ostm1	OG0008259	N1.HOG0011212	ENSMUSG00000038280	ENSMUST00000040718	Mglareolus_00023012	23	1	3262	3262	23	1	1	–	–	no eruption
Pax9	OG0012386	N1.HOG0015355	ENSMUSG00000001497	ENSMUST00000153250	Mglareolus_00000242	22	0.857143	462	462	22	1	0.857143	–	–	progression
Pdgfra	OG0008653	N1.HOG0011610	ENSMUSG00000029231	ENSMUST00000000476	Mglareolus_00003200	23	1	138, 18040	138	20	0.869565	0.857143	–	–	shape
Perp	OG0003555	N1.HOG0006416	ENSMUSG00000019851	ENSMUST00000019998	Mglareolus_00000600	25	1	4023	4023	22	0.88	0.857143	–	–	tissue
Pitx2	OG0008665	N1.HOG0011622	ENSMUSG00000028023	ENSMUST00000042587	Mglareolus_00015387	23	1	3398	3398	22	0.956522	1	–	–	progression
Pkd1	OG0004280	N1.HOG0007186	ENSMUSG00000032855	ENSMUST00000035565	Mglareolus_00027439	24	1	2974	2974	23	0.958333	0.857143	–*	–	dispensable
Pkd2	OG0008873	N1.HOG0011830	ENSMUSG00000034462	ENSMUST00000086831	Mglareolus_00014025	23	1	2757	2757	23	1	1	–	–	tissue
Postn	OG0005906	N1.HOG0008853	ENSMUSG00000027750	ENSMUST00000081564	Mglareolus_00012151	23	1	9466	9466	22	0.956522	1	–	–	tissue
Ptch2	OG0012728	N1.HOG0015697	ENSMUSG00000028681	ENSMUST00000030443	Mglareolus_00032071	21	0.857143	7630	7630	21	1	0.857143	–	–	dispensable
Pthlh	OG0014624	N1.HOG0017611	ENSMUSG00000048776	ENSMUST00000052296	Mglareolus_00001267	20	0.714286	12772	12772	20	1	0.714286	–	–	no eruption
Ptn	OG0012807	N1.HOG0015776	ENSMUSG00000029838	ENSMUST00000101534	Mglareolus_00012716	21	0.857143	9782	9782	21	1	0.857143	–	–	dispensable
Ptprz1	OG0006083	N1.HOG0009030	ENSMUSG00000068748	ENSMUST00000090568	Mglareolus_00023361	23	1	3962	3962	23	1	1	–	–	dispensable
Rab23	OG0002836	N1.HOG0005643	ENSMUSG00000004768	ENSMUST00000088287	Mglareolus_00017097, Mglareolus_00017098	26	1	1066	1066	25	0.961538	1	–	–	dispensable
Reln	OG0003235	N1.HOG0006082	ENSMUSG00000042453	ENSMUST00000161356	Mglareolus_00001453, Mglareolus_00001452	25	1	1249	1249	23	0.92	1	–*	–	dispensable
Ret	OG0010153	N1.HOG0013118	ENSMUSG00000030110	ENSMUST00000032201	Mglareolus_00008093	22	0.857143	9327	9327	22	1	0.857143	–	–	dispensable
Rfng	OG0013205	N1.HOG0016174	ENSMUSG00000025158	ENSMUST00000026156	Mglareolus_00031734	21	0.714286	12028	12028	21	1	0.714286	–	–	dispensable
Rps6ka3	OG0000287	N1.HOG0001519	ENSMUSG00000031309	ENSMUST00000033671	Mglareolus_00034149	22	0.857143	13737	13737	18	0.818182	0.857143	–	–	shape
Runx2	OG0000901	N1.HOG0003010	ENSMUSG00000039153	ENSMUST00000160673	Mglareolus_00014802	24	1	1400	1400	24	1	1	–*	–	progression
Runx3	OG0004849	N1.HOG0007779	ENSMUSG00000070691	ENSMUST00000056977	Mglareolus_00033992	13	0.142857	2178	2178	13	1	0.142857	Yes	–	dispensable
Rxrb	OG0002086	N1.HOG0004788	ENSMUSG00000039656	ENSMUST00000044858	Mglareolus_00037468	23	1	3130	3130	23	1	1	–	–	dispensable
Rxrg	OG0006829	N1.HOG0009779	ENSMUSG00000015843	ENSMUST00000015987	Mglareolus_00031354	23	0.857143	10143, 6778	10143	22	0.956522	0.857143	–	–	dispensable
Sdc1	OG0008310	N1.HOG0011263	ENSMUSG00000020592	ENSMUST00000020911	Mglareolus_00035666	23	1	9745	9745	23	1	1	–	–	dispensable
Sdc3	OG0007020	N1.HOG0009970	ENSMUSG00000025743	ENSMUST00000070478	Mglareolus_00031001	23	1	11027	11027	21	0.913043	1	–	–	dispensable
Sdc4	OG0007972	N1.HOG0010925	ENSMUSG00000017009	ENSMUST00000017153	Mglareolus_00007216	23	1	378	378	22	0.956522	1	–	–	dispensable
Sema3b	OG0011801	N1.HOG0014768	ENSMUSG00000057969	ENSMUST00000102532	Mglareolus_00040940	22	0.857143	14660	14660	16	0.727273	0.285714	–	–	dispensable
Sema3f	OG0007637	N1.HOG0010590	ENSMUSG00000034684	ENSMUST00000192727	Mglareolus_00041754	23	1	14899	14899	19	0.826087	0.857143	–	–	dispensable
Sfrp2	OG0011982	N1.HOG0014950	ENSMUSG00000027996	ENSMUST00000029625	Mglareolus_00019660	22	0.857143	7143	7143	22	1	0.857143	–	–	dispensable
Shh	OG0015287	N1.HOG0018285	ENSMUSG00000002633	ENSMUST00000002708	Mglareolus_00010606	19	0.571429	12745	12745	19	1	0.571429	–	–	progression
similar to Runx3	OG0004849	N1.HOG0007777	–	–	–	4	0.142857	2178	2178	4	1	0.142857	Yes	–**
Slc13a5	OG0011254	N1.HOG0014219	ENSMUSG00000020805	ENSMUST00000021161	Mglareolus_00027655	22	0.857143	7438	7438	22	1	0.857143	–	–	tissue
Slc39a13	OG0011149	N1.HOG0014114	ENSMUSG00000002105	ENSMUST00000111436	Mglareolus_00006086	22	0.857143	8443	8443	22	1	0.857143	–	–	tissue
Slit1	OG0005943	N1.HOG0008890	ENSMUSG00000025020	ENSMUST00000025993	Mglareolus_00024715	23	1	2021	2021	23	1	1	–	–	dispensable
Slit3	OG0006082	N1.HOG0009029	ENSMUSG00000056427	ENSMUST00000069837	Mglareolus_00006734	23	1	9523	9523	21	0.913043	1	–	–	dispensable
Slitrk6	OG0013704	N1.HOG0016673	ENSMUSG00000045871	ENSMUST00000078386	Mglareolus_00007333	21	0.714286	236	236	15	0.714286	0.571429	–	–	dispensable
Smo	OG0010770	N1.HOG0013735	ENSMUSG00000001761	ENSMUST00000001812	Mglareolus_00015708	22	0.857143	8799	8799	22	1	0.857143	–	–	shape
Sostdc1	OG0012131	N1.HOG0015100	ENSMUSG00000036169	ENSMUST00000041407	Mglareolus_00017128	22	0.857143	9872	9872	21	0.954545	0.857143	–	–	shape
Sp3	OG0003393	N1.HOG0006247	ENSMUSG00000027109	ENSMUST00000102689	Mglareolus_00002515	25	1	85	85	21	0.84	0.857143	–	–	tissue
Sp4	OG0004120	N1.HOG0007021	ENSMUSG00000025323	ENSMUST00000222314	Mglareolus_00023398	24	1	1892	1892	23	0.958333	1	–	–	dispensable
Sp6	OG0013567	N1.HOG0016536	ENSMUSG00000038560	ENSMUST00000047997	Mglareolus_00030002	21	0.714286	13464, 1921	13464	21	1	0.714286	–	–	shape
Spock1	OG0004249	N1.HOG0007153	ENSMUSG00000056222	ENSMUST00000185502	Mglareolus_00024219	24	1	5785	5785	22	0.916667	1	–*	–	dispensable
Spp1	OG0011543	N1.HOG0014508	ENSMUSG00000029304	ENSMUST00000086833	Mglareolus_00014026	22	0.857143	6580	6580	22	1	0.857143	–	–	dispensable
Sppl2a	OG0011144	N1.HOG0014109	ENSMUSG00000027366	ENSMUST00000028844	Mglareolus_00015297	22	0.857143	7570	7570	22	1	0.857143	–	–	tissue
Spry2	OG0010983	N1.HOG0013948	ENSMUSG00000022114	ENSMUST00000022709	Mglareolus_00007316	22	0.857143	11456	11456	21	0.954545	0.857143	–	–	shape
Spry4	OG0006423	N1.HOG0009370	ENSMUSG00000024427	ENSMUST00000025295	Mglareolus_00012655	23	0.857143	11391	11391	21	0.913043	0.857143	–	–	shape
Tac1	OG0013566	N1.HOG0016535	ENSMUSG00000061762	ENSMUST00000185187	–	21	0.857143	12413	12413	20	0.952381	0.857143	–	–	dispensable
Tcirg1	OG0009944	N1.HOG0012909	ENSMUSG00000001750	ENSMUST00000145791	Mglareolus_00017024	22	0.857143	10399	10399	21	0.954545	0.857143	–	–	no eruption
Thy1	OG0006318	N1.HOG0009265	ENSMUSG00000032011	ENSMUST00000114840	Mglareolus_00015135	23	1	5312	5312	23	1	1	–	–	dispensable
Timp1	OG0013952	N1.HOG0016928	ENSMUSG00000001131	ENSMUST00000115342	Mglareolus_00039838	21	0.714286	11214	11214	21	1	0.714286	–	–	dispensable
Timp2	OG0001046	N1.HOG0003294	ENSMUSG00000017466	ENSMUST00000017610	Mglareolus_00024147	22	0.857143	8360	8360	22	1	0.857143	–	–	dispensable
Tjp1	OG0004141	N1.HOG0007042	ENSMUSG00000030516	ENSMUST00000102592	Mglareolus_00023705	23	1	2254	2254	23	1	1	–	–	dispensable
Tjp3	OG0014563	N1.HOG0017550	ENSMUSG00000034917	ENSMUST00000045744	Mglareolus_00021575	20	0.571429	13194	13194	20	1	0.571429	–	–	dispensable
Tlx1	OG0009116	N1.HOG0012073	ENSMUSG00000025215	ENSMUST00000026236	Mglareolus_00018554	23	1	125	125	23	1	1	–	–	dispensable
Tnc	OG0005998	N1.HOG0008945	ENSMUSG00000028364	ENSMUST00000107372	Mglareolus_00009529	23	1	400	400	23	1	1	–	–	dispensable
Tnfrsf19	OG0011416	N1.HOG0014381	ENSMUSG00000060548	ENSMUST00000111236	Mglareolus_00022514	22	0.857143	7109	7109	22	1	0.857143	–	–	dispensable
Traf1	OG0009021	N1.HOG0011978	ENSMUSG00000026875	ENSMUST00000172159	Mglareolus_00032899	23	1	2549	2549	22	0.956522	1	–	–	dispensable
Traf6	OG0011824	N1.HOG0014791	ENSMUSG00000027164	ENSMUST00000004949	Mglareolus_00006214	22	0.857143	634	634	18	0.818182	0.571429	–	–	no eruption
Trp63	OG0008006	N1.HOG0010959	ENSMUSG00000022510	ENSMUST00000115310	Mglareolus_00009188	23	1	302	302	23	1	1	–	–	progression
Wnt10a	OG0012313	N1.HOG0015282	ENSMUSG00000026167	ENSMUST00000006718	Mglareolus_00012398	22	0.857143	8226	8226	22	1	0.857143	–	–	shape
Wnt10b	OG0006367	N1.HOG0009314	ENSMUSG00000022996	ENSMUST00000226610	Mglareolus_00033213	23	1	1347	1347	23	1	1	–	–	dispensable
Yap1	OG0002349	N1.HOG0005090	ENSMUSG00000053110	ENSMUST00000065353	Mglareolus_00023072, Mglareolus_00023075	27	1	2737	2737	23	0.851852	1	–*	–	shape
	Legend	* codon based alignment did not produce sufficiently aligned sequences for PAML site specific positive selection tests
		**not tested, HOG only contained four genes with one unrooted species' sequence
